# mChIP-seq for Multiplex and Multifactorial Epigenomic Profiling Uncovers Cancer-specific Histone Features in Cellular and Circulating Nucleosomes

**DOI:** 10.64898/2026.04.27.721226

**Authors:** Changbin Sun, Qinkai Zhang, Jianli Yan, Xilin Wang, Chunxiao Zhang, Yujie Li, Jie Li, Wei Xu

## Abstract

Epigenomic profiling facilitates access to investigate regulatory roles of histone marks in a type-specific cell, and serves as a critical path for discovering noninvasive epigenetic models in cell-free nucleosomes. Here, we present mChIP-seq, an epigenomic profiling technology that is compatible with both cell and cell-free samples for synchronously profiling multifactorial epigenetic landscapes on multiple samples. Combining sample indexing in a single reaction with a pool-and-split strategy for immunoprecipitation, mChIP-seq enhances efficiency and reduces cost. Using mChIP-seq, we profiled H2A.Z and 10 histone modifications in cell lines representing 9 cancer types. Integrative analyses further revealed an atypical association of H2A.Z and H3K4me3 at promoter regions in cancer. Based on mChIP-seq, we developed cf-mChIP-seq for circulating nucleosomes, which requires as little as 25 μl of plasma per profile. Profiling 38 plasma samples for H2A.Z, H3K4me3, H3K27ac, and H3K9me3 with cf-mChIP-seq revealed distinct histone mark-associated cfDNA fragment patterns in breast cancer versus healthy control, highlighting the potential of cf-mChIP-seq to expand liquid biopsy methodologies. These results demonstrate that mChIP-seq is a widely applicable technology for large-scale epigenomic profiling of nucleosomes in cellular or cell-free forms.
