## Supplementary material for "mChIP-seq for Multiplex and Multifactorial Epigenomic Profiling Uncovers Cancer-specific Histone Features in Cellular and Circulating Nucleosomes": Table S1

### Sheet: Sheet1
Method	Steps for sample indexing	Steps compared to typical ChIP-seq	Minimum number of cells per profile	Chromatin fragmentation	Sample types tested	Have adapted to cell-free nucleosomes	Year	Note	Reference
mChIP-seq	1 (Tailing and ssDNA ligation in a single reaction)	Almost the same expect adaper ligation chromatin DNA to indexing samples before immunoprecipitation	3000	Sonication	Yeast, cell lines, tissues	Yes	2025	Using the tailing and ssDNA ligation reaction for sample indexing in a single reaction.	In this study.
MINUTE-ChIP	2 (End-repair, Adaptor Ligation)	In vitro transcription to amplify ChIPed DNA.	500	Mnase	Cell lines, tissues	No	2019	Smilar as Mint-ChIP, but introducing unique molecule (unique molecular identifier [UMI]) .	Kumar, B. and S.J. Elsasser, Quantitative Multiplexed ChIP Reveals Global Alterations that Shape Promoter Bivalency in Ground State Embryonic Stem Cells. Cell Rep, 2019. 28(12): p. 3274-3284 e5.
RELACS	2 (End-repair, Adaptor Ligation)	Multiple steps for intact nuclear extraction.	10000	Restriction enzymes (Short sonication to release chromatin into solution)	Cell lines, tissues	No	2018	Using intact nuclei during the chromatin fragmentation and barcoding process. Nuclei extraction by sonication.	Arrigoni, L., et al., RELACS nuclei barcoding enables high-throughput ChIP-seq. Commun Biol, 2018. 1: p. 214.
Mint-ChIP	2 (End-repair, Adaptor Ligation)	In vitro transcription to amplify ChIPed DNA.	500	MNase	cell lines, bone marrow hematopoietic stem cells	No	2015	Using barcoded T7-adapters to index samples for multiplexing and linear amplification of input material to increase sensitivity. Current procedure requires fresh or viably frozen cell samples, and carrier cells and linear amplification for low-input samples.	van Galen, P., et al., A Multiplexed System for Quantitative Comparisons of Chromatin Landscapes. Mol Cell, 2016. 61(1): p. 170-80.
Bar-ChIP	3 (End repair, dA‐tailing, and Adaptor Ligation )	Almost the same expect adaper ligation chromatin DNA to indexing samples before immunoprecipitation.	> 100,000 (50 μg of starting material)	MNase	Yeast	No	2015	Direct ligation of DNA molecular barcodes to fragmented chromatin for large‐scale chromatin studies. Low ligation efficiency results high input and Low percentage of unique molecules. percentage of unique molecules	Chabbert, C.D., et al., A high-throughput ChIP-Seq for large-scale chromatin studies. Mol Syst Biol, 2015. 11(1): p. 777.
iChIP	3 (End repair, dA‐tailing, and Adaptor Ligation )	Double IP.	500	Sonication	Hematopoietic cells (several stages of development), bone marrow dendritic cells	No	2014	Barcoding chromatin immobilizated on H3- antibody bound beads.	Lara-Astiaso, D., et al., Immunogenetics. Chromatin state dynamics during blood formation. Science, 2014. 345(6199): p. 943-9.
