## Supplementary material for "mChIP-seq for Multiplex and Multifactorial Epigenomic Profiling Uncovers Cancer-specific Histone Features in Cellular and Circulating Nucleosomes": Table S3

### Sheet: ChIP-seq
GEO_Accession	Cell line/type	Modification
GSM6347345	SK-N-SH	Input
GSM6372454	SK-N-SH	Input
GSM5378896	NCI-H929	Input
GSM5369731	HCT116	Input
GSM2550030	OCI-LY3	Input
GSM2308476	HCT116	Input
GSM2308469	SK-N-SH	Input
GSM2308470	SK-N-SH	Input
GSM2308464	SU-DHL-6	Input
GSM2308465	SU-DHL-6	Input
GSM2308504	Karpas-422	Input
GSM2308542	OCI-LY1	Input
GSM5214724	neural progenitor cell	Input
GSM5214725	neural progenitor cell	Input
GSM5215781	SK-N-SH	Input
GSM5214018	astrocyte	Input
GSM5214019	astrocyte	Input
GSM5214266	endothelial cell of umbilical vein	Input
GSM5214462	SK-N-SH	Input
GSM4048833	skeletal muscle myoblast	Input
GSM4048834	skeletal muscle myoblast	Input
GSM4051544	mammary epithelial cell	Input
GSM4051545	mammary epithelial cell	Input
GSM4051546	mammary epithelial cell	Input
GSM4051547	mammary epithelial cell	Input
GSM5331488	fibroblast of lung	Input
GSM5331489	fibroblast of lung	Input
GSM2827154	HCT116	Input
GSM2827155	HCT116	Input
GSM2827269	neural cell	Input
GSM2827270	neural cell	Input
GSM2827271	neural cell	Input
GSM2308422	HCT116	Input
GSM2308444	SK-N-SH	Input
GSM2308475	HCT116	Input
GSM2308505	Karpas-422	Input
GSM2308503	OCI-LY3	Input
GSM2308543	OCI-LY1	Input
GSM2308590	DOHH2	Input
GSM2308591	DOHH2	Input
GSM2533901	neural cell	Input
GSM2533903	neural cell	Input
GSM2533904	neural cell	Input
GSM2533905	neural cell	Input
GSM2533906	neural cell	Input
GSM2534003	NCI-H929	Input
GSM2534004	NCI-H929	Input
GSM2533917	PC-3	Input
GSM2533918	PC-3	Input
GSM2534252	Loucy	Input
GSM2534253	Loucy	Input
GSM2534363	KMS-11	Input
GSM2534364	KMS-11	Input
GSM2534639	MCF-7	Input
GSM2527342	endothelial cell of umbilical vein	Input
GSM2527343	endothelial cell of umbilical vein	Input
GSM2527344	endothelial cell of umbilical vein	Input
GSM2527345	keratinocyte	Input
GSM2527346	keratinocyte	Input
GSM2527362	DND-41	Input
GSM2527363	DND-41	Input
GSM2527596	MCF-7	Input
GSM2527647	MM.1S	Input
GSM2527648	MM.1S	Input
GSM2527649	MM.1S	Input
GSM2527367	GM12878	Input
GSM2527386	PC-9	Input
GSM2527387	PC-9	Input
GSM6373533	CD14-positive monocyte	Input
GSM6373534	CD14-positive monocyte	Input
GSM6373608	keratinocyte	Input
GSM6373609	keratinocyte	Input
GSM2550032	fibroblast of arm	Input
GSM2550033	fibroblast of arm	Input
GSM2308647	fibroblast of arm	Input
GSM2534036	GM23338	Input
GSM2534202	neural progenitor cell	Input
GSM2534203	neural progenitor cell	Input
GSM2534204	neural progenitor cell	Input
GSM2534265	GM23338	Input
GSM2534371	smooth muscle cell	Input
GSM2534372	smooth muscle cell	Input
GSM2534425	GM23338	Input
GSM2534426	GM23338	Input
GSM2527471	hepatocyte	Input
GSM2527472	hepatocyte	Input
GSM2527473	hepatocyte	Input
GSM2527510	bipolar spindle neuron	Input
GSM2527557	bipolar spindle neuron	Input
GSM2527379	bipolar spindle neuron	Input
GSM2527380	bipolar spindle neuron	Input
GSM822280	endothelial cell of umbilical vein	Input
GSM822296	CD14-positive monocyte	Input
GSM733648	myotube	Input
GSM733659	HeLa-S3	Input
GSM733678	astrocyte	Input
GSM733697	osteoblast	Input
GSM733715	endothelial cell of umbilical vein	Input
GSM733731	fibroblast of lung	Input
GSM733740	keratinocyte	Input
GSM733742	GM12878	Input
GSM733750	fibroblast of dermis	Input
GSM646390	mammary epithelial cell	Input
GSM646391	mammary epithelial cell	Input
GSM646410	skeletal muscle myoblast	Input
GSM646411	skeletal muscle myoblast	Input
GSM646430	endothelial cell of umbilical vein	Input
GSM646431	endothelial cell of umbilical vein	Input
GSM646472	keratinocyte	Input
GSM646473	keratinocyte	Input
GSM646492	fibroblast of lung	Input
GSM646493	fibroblast of lung	Input
GSM1003475	CD14-positive monocyte	Input
GSM1003477	B cell	Input
GSM1003540	A549	Input
GSM1003541	A549	Input
GSM1003558	DND-41	Input
GSM945169	fibroblast of lung	Input
GSM945224	CD14-positive monocyte	Input
GSM945254	endothelial cell of umbilical vein	Input
GSM945258	mammary epithelial cell	Input
GSM945270	fibroblast of lung	Input
GSM945280	fibroblast of lung	Input
GSM945287	HCT116	Input
GSM945313	keratinocyte	Input
GSM945317	SK-N-SH	Input
GSM772805	neural stem progenitor cell	Input
GSM818063	neural stem progenitor cell	Input
GSM767353	mesenchymal stem cell	Input
GSM767354	mesenchymal stem cell	Input
GSM767355	neural stem progenitor cell	Input
GSM767356	neural stem progenitor cell	Input
GSM864803	trophoblast cell	Input
GSM753448	trophoblast cell	Input
GSM753449	trophoblast cell	Input
GSM521931	IMR-90	Input
GSM521932	IMR-90	Input
GSM521933	IMR-90	Input
GSM956029	neural stem progenitor cell	Input
GSM1102807	CD14-positive monocyte	Input
GSM733732	HepG2	Input
GSM2534709	bipolar spindle neuron	H2A.Z
GSM2534708	bipolar spindle neuron	H2A.Z
GSM2534663	PC-3	H2A.Z
GSM2534662	PC-3	H2A.Z
GSM2534620	GM23338	H2A.Z
GSM2534619	GM23338	H2A.Z
GSM2534618	GM23338	H2A.Z
GSM2534610	Loucy	H2A.Z
GSM2534609	Loucy	H2A.Z
GSM2534586	hepatocyte	H2A.Z
GSM2534585	hepatocyte	H2A.Z
GSM2534566	OCI-LY1	H2A.Z
GSM2534565	OCI-LY1	H2A.Z
GSM2534564	OCI-LY1	H2A.Z
GSM2534552	SU-DHL-6	H2A.Z
GSM2534551	SU-DHL-6	H2A.Z
GSM2534542	DOHH2	H2A.Z
GSM2534541	DOHH2	H2A.Z
GSM2534477	neural cell	H2A.Z
GSM2534476	neural cell	H2A.Z
GSM2534330	MM.1S	H2A.Z
GSM2534329	MM.1S	H2A.Z
GSM2534328	MM.1S	H2A.Z
GSM2534327	MM.1S	H2A.Z
GSM2534297	neural progenitor cell	H2A.Z
GSM2534296	neural progenitor cell	H2A.Z
GSM2534232	OCI-LY3	H2A.Z
GSM2534231	OCI-LY3	H2A.Z
GSM2534151	NCI-H929	H2A.Z
GSM2534150	NCI-H929	H2A.Z
GSM2534074	KMS-11	H2A.Z
GSM2534073	KMS-11	H2A.Z
GSM2534068	PC-9	H2A.Z
GSM2534067	PC-9	H2A.Z
GSM2533989	fibroblast of arm	H2A.Z
GSM2533988	fibroblast of arm	H2A.Z
GSM2533956	SK-N-SH	H2A.Z
GSM2533955	SK-N-SH	H2A.Z
GSM2533928	OCI-LY7	H2A.Z
GSM2533927	OCI-LY7	H2A.Z
GSM2533910	Karpas-422	H2A.Z
GSM2533909	Karpas-422	H2A.Z
GSM2533897	smooth muscle cell	H2A.Z
GSM2533896	smooth muscle cell	H2A.Z
GSM2527618	HCT116	H2A.Z
GSM2527617	HCT116	H2A.Z
GSM2527423	MCF-7	H2A.Z
GSM2527422	MCF-7	H2A.Z
GSM1003580	A549	H2A.Z
GSM1003556	endothelial cell of umbilical vein	H2A.Z
GSM1003548	CD14-positive monocyte	H2A.Z
GSM1003546	A549	H2A.Z
GSM1003530	fibroblast of lung	H2A.Z
GSM1003505	fibroblast of dermis	H2A.Z
GSM1003500	mammary epithelial cell	H2A.Z
GSM1003499	astrocyte	H2A.Z
GSM1003488	keratinocyte	H2A.Z
GSM1003483	HeLa-S3	H2A.Z
GSM1003476	B_cell	H2A.Z
GSM1003465	DND-41	H2A.Z
GSM916022	neuron	H2A.Z
GSM916021	neural stem progenitor cell	H2A.Z
GSM908937	trophoblast cell	H2A.Z
GSM906387	trophoblast cell	H2A.Z
GSM818009	mesenchymal stem cell	H2A.Z
GSM818008	IMR-90	H2A.Z
GSM818007	IMR-90	H2A.Z
GSM733786	K562	H2A.Z
GSM733774	HepG2	H2A.Z
GSM733767	GM12878	H2A.Z
GSM733766	osteoblast	H2A.Z
GSM733760	skeletal muscle myoblast	H2A.Z
GSM733746	myotube	H2A.Z
GSM2308452	DOHH2	H3K4me3
GSM2308510	OCI-LY1	H3K4me3
GSM2308529	SU-DHL-6	H3K4me3
GSM2308640	Karpas-422	H3K4me3
GSM2701700	B cell	H3K4me3
GSM2701701	B cell	H3K4me3
GSM4050083	mammary epithelial cell	H3K4me3
GSM4050084	mammary epithelial cell	H3K4me3
GSM4051102	skeletal muscle myoblast	H3K4me3
GSM4051103	skeletal muscle myoblast	H3K4me3
GSM5331333	fibroblast of lung	H3K4me3
GSM5331334	fibroblast of lung	H3K4me3
GSM2827457	KMS-11	H3K4me3
GSM2827458	KMS-11	H3K4me3
GSM2308436	SK-N-SH	H3K4me3
GSM2308437	SK-N-SH	H3K4me3
GSM2308451	DOHH2	H3K4me3
GSM2308445	OCI-LY7	H3K4me3
GSM2308446	OCI-LY7	H3K4me3
GSM2308511	OCI-LY1	H3K4me3
GSM2308528	SU-DHL-6	H3K4me3
GSM2308536	OCI-LY3	H3K4me3
GSM2308537	OCI-LY3	H3K4me3
GSM2308538	OCI-LY3	H3K4me3
GSM2308539	OCI-LY3	H3K4me3
GSM2308638	Karpas-422	H3K4me3
GSM2308639	Karpas-422	H3K4me3
GSM2533929	HCT116	H3K4me3
GSM2533930	HCT116	H3K4me3
GSM2533937	HeLa-S3	H3K4me3
GSM2533938	HeLa-S3	H3K4me3
GSM2533939	HeLa-S3	H3K4me3
GSM2533953	MM.1S	H3K4me3
GSM2533954	MM.1S	H3K4me3
GSM2534023	PC-9	H3K4me3
GSM2534024	PC-9	H3K4me3
GSM2534182	endothelial cell of umbilical vein	H3K4me3
GSM2534183	endothelial cell of umbilical vein	H3K4me3
GSM2534178	HepG2	H3K4me3
GSM2534179	HepG2	H3K4me3
GSM2534210	neural cell	H3K4me3
GSM2534211	neural cell	H3K4me3
GSM2534212	neural cell	H3K4me3
GSM2534165	DND-41	H3K4me3
GSM2534166	DND-41	H3K4me3
GSM2534272	Loucy	H3K4me3
GSM2534273	Loucy	H3K4me3
GSM2534274	Loucy	H3K4me3
GSM2534696	SK-N-SH	H3K4me3
GSM2534697	SK-N-SH	H3K4me3
GSM2534692	keratinocyte	H3K4me3
GSM2534693	keratinocyte	H3K4me3
GSM2534710	MCF-7	H3K4me3
GSM2534711	MCF-7	H3K4me3
GSM2527420	GM12878	H3K4me3
GSM2527421	GM12878	H3K4me3
GSM2527444	NCI-H929	H3K4me3
GSM2527445	NCI-H929	H3K4me3
GSM2527670	PC-3	H3K4me3
GSM2527671	PC-3	H3K4me3
GSM2308523	fibroblast of arm	H3K4me3
GSM2308522	fibroblast of arm	H3K4me3
GSM2534027	hepatocyte	H3K4me3
GSM2534028	hepatocyte	H3K4me3
GSM2534093	smooth muscle cell	H3K4me3
GSM2534094	smooth muscle cell	H3K4me3
GSM2534280	neural progenitor cell	H3K4me3
GSM2534281	neural progenitor cell	H3K4me3
GSM2534282	neural progenitor cell	H3K4me3
GSM2534283	neural progenitor cell	H3K4me3
GSM2534268	GM23338	H3K4me3
GSM2534269	GM23338	H3K4me3
GSM2534529	bipolar spindle neuron	H3K4me3
GSM2534530	bipolar spindle neuron	H3K4me3
GSM733708	GM12878	H3K4me3
GSM733637	skeletal muscle myoblast	H3K4me3
GSM733650	fibroblast of dermis	H3K4me3
GSM733673	endothelial cell of umbilical vein	H3K4me3
GSM733682	HeLa-S3	H3K4me3
GSM733712	mammary epithelial cell	H3K4me3
GSM733720	keratinocyte	H3K4me3
GSM733723	fibroblast of lung	H3K4me3
GSM733737	HepG2	H3K4me3
GSM733738	myotube	H3K4me3
GSM733747	astrocyte	H3K4me3
GSM646326	GM12878	H3K4me3
GSM646327	GM12878	H3K4me3
GSM646364	HepG2	H3K4me3
GSM646365	HepG2	H3K4me3
GSM646384	mammary epithelial cell	H3K4me3
GSM646385	mammary epithelial cell	H3K4me3
GSM646404	skeletal muscle myoblast	H3K4me3
GSM646405	skeletal muscle myoblast	H3K4me3
GSM646424	endothelial cell of umbilical vein	H3K4me3
GSM646425	endothelial cell of umbilical vein	H3K4me3
GSM646466	keratinocyte	H3K4me3
GSM646467	keratinocyte	H3K4me3
GSM646486	fibroblast of lung	H3K4me3
GSM646487	fibroblast of lung	H3K4me3
GSM1003468	DND-41	H3K4me3
GSM1003506	osteoblast	H3K4me3
GSM1003536	CD14-positive monocyte	H3K4me3
GSM1003542	A549	H3K4me3
GSM1003561	A549	H3K4me3
GSM945159	mammary epithelial cell	H3K4me3
GSM945175	keratinocyte	H3K4me3
GSM945177	fibroblast of lung	H3K4me3
GSM945181	endothelial cell of umbilical vein	H3K4me3
GSM945182	HepG2	H3K4me3
GSM945188	GM12878	H3K4me3
GSM945198	B cell	H3K4me3
GSM945201	HeLa-S3	H3K4me3
GSM945202	SK-N-SH	H3K4me3
GSM945225	CD14-positive monocyte	H3K4me3
GSM945229	B cell	H3K4me3
GSM945244	A549	H3K4me3
GSM945262	fibroblast of lung	H3K4me3
GSM945269	MCF-7	H3K4me3
GSM945284	fibroblast of lung	H3K4me3
GSM945304	HCT116	H3K4me3
GSM2421502	A549	H3K4me3
GSM2421503	A549	H3K4me3
GSM2421504	A549	H3K4me3
GSM772736	neural stem progenitor cell	H3K4me3
GSM818043	neural stem progenitor cell	H3K4me3
GSM906405	trophoblast cell	H3K4me3
GSM469970	IMR-90	H3K4me3
GSM521901	IMR-90	H3K4me3
GSM767348	mesenchymal stem cell	H3K4me3
GSM767349	mesenchymal stem cell	H3K4me3
GSM767350	neural stem progenitor cell	H3K4me3
GSM767351	neural stem progenitor cell	H3K4me3
GSM753441	trophoblast cell	H3K4me3
GSM753442	trophoblast cell	H3K4me3
GSM537622	B cell	H3K4me3
GSM537632	B cell	H3K4me3
GSM1013151	neural stem progenitor cell	H3K4me3
GSM1102797	CD14-positive monocyte	H3K4me3
GSM1027300	B cell	H3K4me3
GSM5111890	NCI-H929	H3K27ac
GSM5111891	NCI-H929	H3K27ac
GSM2308514	OCI-LY7	H3K27ac
GSM2308618	OCI-LY3	H3K27ac
GSM2308619	OCI-LY3	H3K27ac
GSM5330931	A549	H3K27ac
GSM5330932	A549	H3K27ac
GSM5330933	A549	H3K27ac
GSM2308440	SK-N-SH	H3K27ac
GSM2308441	SK-N-SH	H3K27ac
GSM2308515	OCI-LY7	H3K27ac
GSM2308568	Karpas-422	H3K27ac
GSM2308569	Karpas-422	H3K27ac
GSM2308554	OCI-LY1	H3K27ac
GSM2308555	OCI-LY1	H3K27ac
GSM2308588	DOHH2	H3K27ac
GSM2308589	DOHH2	H3K27ac
GSM2533898	SU-DHL-6	H3K27ac
GSM2533899	SU-DHL-6	H3K27ac
GSM2534162	SK-N-SH	H3K27ac
GSM2534163	SK-N-SH	H3K27ac
GSM2534167	Loucy	H3K27ac
GSM2534168	Loucy	H3K27ac
GSM2534277	HCT116	H3K27ac
GSM2534278	HCT116	H3K27ac
GSM2534389	MCF-7	H3K27ac
GSM2534390	MCF-7	H3K27ac
GSM2534392	MCF-7	H3K27ac
GSM2534402	MM.1S	H3K27ac
GSM2534403	MM.1S	H3K27ac
GSM2534418	PC-9	H3K27ac
GSM2534419	PC-9	H3K27ac
GSM2534670	KMS-11	H3K27ac
GSM2534671	KMS-11	H3K27ac
GSM2534487	PC-3	H3K27ac
GSM2534488	PC-3	H3K27ac
GSM2527494	neural cell	H3K27ac
GSM2527495	neural cell	H3K27ac
GSM2308447	fibroblast of arm	H3K27ac
GSM2308448	fibroblast of arm	H3K27ac
GSM2534037	neural progenitor cell	H3K27ac
GSM2534038	neural progenitor cell	H3K27ac
GSM2534083	hepatocyte	H3K27ac
GSM2534084	hepatocyte	H3K27ac
GSM2534085	hepatocyte	H3K27ac
GSM2534369	GM23338	H3K27ac
GSM2534370	GM23338	H3K27ac
GSM2534614	bipolar spindle neuron	H3K27ac
GSM2534615	bipolar spindle neuron	H3K27ac
GSM2527605	smooth muscle cell	H3K27ac
GSM2527606	smooth muscle cell	H3K27ac
GSM2527607	smooth muscle cell	H3K27ac
GSM733646	fibroblast of lung	H3K27ac
GSM733660	mammary epithelial cell	H3K27ac
GSM733662	fibroblast of dermis	H3K27ac
GSM733666	myotube	H3K27ac
GSM733674	keratinocyte	H3K27ac
GSM733684	HeLa-S3	H3K27ac
GSM733691	endothelial cell of umbilical vein	H3K27ac
GSM733739	osteoblast	H3K27ac
GSM733743	HepG2	H3K27ac
GSM733755	skeletal muscle myoblast	H3K27ac
GSM733763	astrocyte	H3K27ac
GSM733771	GM12878	H3K27ac
GSM945853	HCT116	H3K27ac
GSM945854	MCF-7	H3K27ac
GSM646316	GM12878	H3K27ac
GSM646317	GM12878	H3K27ac
GSM646355	HepG2	H3K27ac
GSM646356	HepG2	H3K27ac
GSM646374	mammary epithelial cell	H3K27ac
GSM646375	mammary epithelial cell	H3K27ac
GSM646394	skeletal muscle myoblast	H3K27ac
GSM646395	skeletal muscle myoblast	H3K27ac
GSM646414	endothelial cell of umbilical vein	H3K27ac
GSM646415	endothelial cell of umbilical vein	H3K27ac
GSM646456	keratinocyte	H3K27ac
GSM646457	keratinocyte	H3K27ac
GSM646476	fibroblast of lung	H3K27ac
GSM646477	fibroblast of lung	H3K27ac
GSM1003459	B-cell	H3K27ac
GSM1003462	DND-41	H3K27ac
GSM1003493	A549	H3K27ac
GSM1003559	CD14-positive-monocyte	H3K27ac
GSM1003578	A549	H3K27ac
GSM1010912	FL	H3K27ac
GSM2421872	A549	H3K27ac
GSM2421873	A549	H3K27ac
GSM2421874	A549	H3K27ac
GSM2818003	CD14-positive-monocyte	H3K27ac
GSM2818004	CD14-positive-monocyte	H3K27ac
GSM818031	NSPC	H3K27ac
GSM896162	NSPC	H3K27ac
GSM469966	IMR-90	H3K27ac
GSM469967	IMR-90	H3K27ac
GSM521887	IMR-90	H3K27ac
GSM767341	MSC	H3K27ac
GSM767342	MSC	H3K27ac
GSM767343	NS	H3K27ac
GSM864800	trophoblast cell	H3K27ac
GSM753427	trophoblast cell	H3K27ac
GSM753428	trophoblast cell	H3K27ac
GSM753429	neural stem progenitor cell	H3K27ac
GSM956008	neural stem progenitor cell	H3K27ac
GSM1102782	CD14-positive monocyte	H3K27ac
GSM1027287	B cell	H3K27ac
GSM4301082	HEK293T	H3K4me3
GSM5842008	HeLa	H3K4me3
GSM4301071	HEK293T	H3K27ac
GSM5842007	HeLa	H3K27ac
GSM5660626	HEK293T	H3K27me3
GSM4818083	HeLa	H3K27me3
GSM879920	3T3	H3K4me3
GSM801538	3T3	H3K27ac
GSM1246690	3T3	H3K27me3
GSM4449439	BY4741	H3K4me3
GSM4449443	BY4741	H3K27ac
GSM2534264	neural cell	H3K27me3
GSM2534263	neural cell	H3K27me3
GSM2534240	hepatocyte	H3K27me3
GSM2534239	hepatocyte	H3K27me3
GSM2534238	hepatocyte	H3K27me3
GSM2527550	B cell	H3K27me3
GSM2527528	smooth muscle cell	H3K27me3
GSM2527527	smooth muscle cell	H3K27me3
GSM2527526	smooth muscle cell	H3K27me3
GSM2527513	neural progenitor cell	H3K27me3
GSM2527512	neural progenitor cell	H3K27me3
GSM2527511	neural progenitor cell	H3K27me3
GSM2308625	fibroblast of arm	H3K27me3
GSM2308624	fibroblast of arm	H3K27me3
GSM945301	CD14-positive monocyte	H3K27me3
GSM945277	mammary epithelial cell	H3K27me3
GSM646479	fibroblast of lung	H3K27me3
GSM646478	fibroblast of lung	H3K27me3
GSM646459	keratinocyte	H3K27me3
GSM646458	keratinocyte	H3K27me3
GSM646417	endothelial cell of umbilical vein	H3K27me3
GSM646397	skeletal muscle myoblast	H3K27me3
GSM646396	skeletal muscle myoblast	H3K27me3
GSM646377	mammary epithelial cell	H3K27me3
GSM646376	mammary epithelial cell	H3K27me3
GSM2527551	B cell	H3K27me3
GSM1010913	fibroblast of lung	H3K27me3
GSM1003564	CD14-positive monocyte	H3K27me3
GSM1003503	myotube	H3K27me3
GSM1003466	osteoblast	H3K27me3
GSM945300	keratinocyte	H3K27me3
GSM945180	endothelial cell of umbilical vein	H3K27me3
GSM733764	fibroblast of lung	H3K27me3
GSM733729	astrocyte	H3K27me3
GSM733722	mammary epithelial cell	H3K27me3
GSM733701	keratinocyte	H3K27me3
GSM733688	endothelial cell of umbilical vein	H3K27me3
GSM733667	skeletal muscle myoblast	H3K27me3
GSM646416	endothelial cell of umbilical vein	H3K27me3
GSM5111858	NCI-H929	H3K27me3
GSM5111857	NCI-H929	H3K27me3
GSM2534583	PC-3	H3K27me3
GSM2534582	PC-3	H3K27me3
GSM2534413	MCF-7	H3K27me3
GSM2534412	MCF-7	H3K27me3
GSM2534055	KMS-11	H3K27me3
GSM2534054	KMS-11	H3K27me3
GSM2534048	bipolar spindle neuron	H3K27me3
GSM2534047	bipolar spindle neuron	H3K27me3
GSM2527570	Loucy	H3K27me3
GSM2527569	Loucy	H3K27me3
GSM2308653	Karpas-422	H3K27me3
GSM2308652	Karpas-422	H3K27me3
GSM2308651	Karpas-422	H3K27me3
GSM2308650	Karpas-422	H3K27me3
GSM2308646	SK-N-SH	H3K27me3
GSM2308645	SK-N-SH	H3K27me3
GSM2308627	OCI-LY3	H3K27me3
GSM2308626	OCI-LY3	H3K27me3
GSM2308621	OCI-LY1	H3K27me3
GSM2308620	OCI-LY1	H3K27me3
GSM2308613	HCT116	H3K27me3
GSM2308612	HCT116	H3K27me3
GSM2308533	SU-DHL-6	H3K27me3
GSM2308532	SU-DHL-6	H3K27me3
GSM2308531	SU-DHL-6	H3K27me3
GSM2308530	SU-DHL-6	H3K27me3
GSM2308502	DOHH2	H3K27me3
GSM2308501	DOHH2	H3K27me3
GSM1003466	osteoblast	H3K27me3
GSM1003455	A549	H3K27me3
GSM970218	MCF-7	H3K27me3
GSM945208	HeLa-S3	H3K27me3
GSM945196	GM12878	H3K27me3
GSM896164	trophoblast cell	H3K27me3
GSM767345	mesenchymal stem cell	H3K27me3
GSM767344	mesenchymal stem cell	H3K27me3
GSM753431	trophoblast cell	H3K27me3
GSM753430	trophoblast cell	H3K27me3
GSM733754	HepG2	H3K27me3
GSM733745	fibroblast of dermis	H3K27me3
GSM521889	IMR-90	H3K27me3
GSM469968	IMR-90	H3K27me3
GSM1003577	A549	H3K27me3
GSM1003521	DND-41	H3K27me3
GSM2533996	MM.1S	H3K27me3

### Sheet: ATAC-seq
GEO_Accession	Cell line/type
GSM8036171	MDA-MB-468
GSM6940743	MDA-MB-468
GSM6940752	MDA-MB-468
GSM8036152	T47D
GSM2746628	786-O
GSM6600618	HCT116
GSM6600619	HCT116
GSM5214800	HCT116
GSM5214801	HCT116
GSM5214693	PC-3
GSM5214694	PC-3
GSM5214096	A549
GSM5214097	A549
GSM5214098	A549
GSM5214503	K562
GSM5214504	K562
GSM7151553	H226
GSM7151554	H226
GSM7151555	H226
GSM7151628	NCI-H23
GSM7151629	NCI-H23
GSM7139781	NCI-H460
GSM7139782	NCI-H460
GSM5012242	HL-60
GSM5012243	HL-60
GSM3693106	CCRF-CEM
GSM3693104	MOLT-4
GSM3693107	K562
GSM5726430	SK-MEL-28
GSM5726431	SK-MEL-28
GSM5726432	SK-MEL-28
GSM5726433	SK-MEL-28
GSM5823626	DU145
GSM5823625	PC3

### Sheet: RNA-seq
GEO_Accession	Cell line/type	Group
GSM6081029	SK-MEL-28	Cancer cell line
GSM6081030	SK-MEL-28	Cancer cell line
GSM6081031	SK-MEL-28	Cancer cell line
GSM6081032	SK-MEL-28	Cancer cell line
GSM7816505	MDA-MB-468	Cancer cell line
GSM7816506	MDA-MB-468	Cancer cell line
GSM7816504	MDA-MB-468	Cancer cell line
GSM2476397	SK-MEL-2	Cancer cell line
GSM2476398	SK-MEL-2	Cancer cell line
GSM5505429	K562	Cancer cell line
GSM5505430	K562	Cancer cell line
GSM8079872	HCT116	Cancer cell line
GSM8079871	HCT116	Cancer cell line
GSM8079870	HCT116	Cancer cell line
SRR6756009	SW_620	Cancer cell line
SRR6756016	CCRF_CEM	Cancer cell line
SRR6755965	SK_MEL_28	Cancer cell line
SRR6755967	RPMI8226	Cancer cell line
SRR6755969	K562	Cancer cell line
SRR6755972	SK_MEL_2	Cancer cell line
SRR6755975	SK_OV_3	Cancer cell line
SRR6755978	NCI_H460	Cancer cell line
SRR6755984	OVCAR-8	Cancer cell line
SRR6755986	SNB_19	Cancer cell line
SRR6755992	T47D	Cancer cell line
SRR6755995	NCI_H23	Cancer cell line
SRR6756002	A549	Cancer cell line
SRR6756008	U251	Cancer cell line
SRR6756015	HL_60	Cancer cell line
SRR6756018	786_0	Cancer cell line
SRR6756019	DU_145	Cancer cell line
SRR6756020	PC-3	Cancer cell line
SRR6755970	MOLT-4	Cancer cell line
SRR6756017	A498	Cancer cell line
SRR6755979	NCI-H552	Cancer cell line
SRR6755996	NCI-H226	Cancer cell line
GSM2308413	A549	Cancer cell line
GSM2308412	A549	Cancer cell line
GSM2072568	NCI-H460	Cancer cell line
GSM2072567	NCI-H460	Cancer cell line
GSM2072563	NCI-H460	Cancer cell line
GSM2072542	PC-3	Cancer cell line
GSM2072541	PC-3	Cancer cell line
GSM4117404	SNB_19	Cancer cell line
SRR2083508	RPMI8226	Cancer cell line
GSM2375017	RPMI8226	Cancer cell line
GSM8243844	HL_60	Cancer cell line
GSM8243843	HL_60	Cancer cell line
GSM8243842	HL_60	Cancer cell line
GSM7511770	786-0	Cancer cell line
GSM7511771	786-0	Cancer cell line
GSM7511772	786-0	Cancer cell line
GSM2308417	HepG2	Cancer cell line
GSM2308416	HepG2	Cancer cell line
GSM2072618	HepG2	Cancer cell line
GSM2072617	HepG2	Cancer cell line
GSM6783392	B cell	Normal cell line
GSM6783391	B cell	Normal cell line
GSM5669945	endothelial cell of umbilical vein	Normal cell line
GSM5669944	endothelial cell of umbilical vein	Normal cell line
GSM5667416	mammary epithelial cell	Normal cell line
GSM5667415	mammary epithelial cell	Normal cell line
GSM5369930	astrocyte	Normal cell line
GSM5369929	astrocyte	Normal cell line
GSM5331028	IMR-90	Normal cell line
GSM2400241	CD14-positive monocyte	Normal cell line
GSM2400240	CD14-positive monocyte	Normal cell line
GSM2400237	CD14-positive monocyte	Normal cell line
GSM2400236	CD14-positive monocyte	Normal cell line
GSM2400233	B cell	Normal cell line
GSM2400232	B cell	Normal cell line
GSM2400223	IMR-90	Normal cell line
GSM2400222	IMR-90	Normal cell line
GSM2400211	IMR-90	Normal cell line
GSM2400210	IMR-90	Normal cell line
GSM2344261	hepatocyte	Normal cell line
GSM2344260	hepatocyte	Normal cell line
GSM2343787	fibroblast of arm	Normal cell line
GSM2343786	fibroblast of arm	Normal cell line
GSM2343463	smooth muscle cell	Normal cell line
GSM2343462	smooth muscle cell	Normal cell line
GSM2072620	neural cell	Normal cell line
GSM2072619	neural cell	Normal cell line
GSM2072604	hepatocyte	Normal cell line
GSM2072603	hepatocyte	Normal cell line
GSM2072594	myotube	Normal cell line
GSM2072593	myotube	Normal cell line
GSM2072586	fibroblast of arm	Normal cell line
GSM2072585	fibroblast of arm	Normal cell line
GSM2072544	skeletal muscle myoblast	Normal cell line
GSM2072543	skeletal muscle myoblast	Normal cell line
GSM2072526	neural cell	Normal cell line
GSM2072525	neural cell	Normal cell line
GSM2072516	neural progenitor cell	Normal cell line
GSM2072515	neural progenitor cell	Normal cell line
GSM2072512	astrocyte	Normal cell line
GSM2072511	astrocyte	Normal cell line
GSM2072492	smooth muscle cell	Normal cell line
GSM2072491	smooth muscle cell	Normal cell line
GSM2072478	mammary epithelial cell	Normal cell line
GSM2072467	fibroblast of dermis	Normal cell line
GSM2072466	fibroblast of dermis	Normal cell line
GSM2072463	osteoblast	Normal cell line
GSM2072462	osteoblast	Normal cell line
GSM2072454	keratinocyte	Normal cell line
GSM2072453	keratinocyte	Normal cell line
GSM2072452	keratinocyte	Normal cell line
GSM2072451	endothelial cell of umbilical vein	Normal cell line
GSM2072450	endothelial cell of umbilical vein	Normal cell line
GSM2072447	fibroblast of lung	Normal cell line
GSM2072445	fibroblast of lung	Normal cell line
GSM2072441	mammary epithelial cell	Normal cell line
GSM2072439	fibroblast of lung	Normal cell line
GSM2072438	keratinocyte	Normal cell line
GSM2072422	skeletal muscle myoblast	Normal cell line
GSM2072421	skeletal muscle myoblast	Normal cell line
GSM2072418	fibroblast of lung	Normal cell line
GSM915323	mesenchymal stem cell	Normal cell line
GSM915322	mesenchymal stem cell	Normal cell line
GSM915321	trophoblast cell	Normal cell line
GSM915320	trophoblast cell	Normal cell line
