## Supplementary material for "mChIP-seq for Multiplex and Multifactorial Epigenomic Profiling Uncovers Cancer-specific Histone Features in Cellular and Circulating Nucleosomes": Table S4

### Sheet: Sheet1
No,	Sample	Gender	Old	Type	Uniquely mapped reads					Usable fragment					PERCENT_DUPLICATION					ESTIMATED_LIBRARY_SIZE					Percentage of fragments with size between 90 and 450 bp					Median of fragment size					Mean of fragment size					Median GC content in fragments
					H2A.Z	H3K4me3	H3K27ac	H3K9me3	Input	H2A.Z	H3K4me3	H3K27ac	H3K9me3	Input	H2A.Z	H3K4me3	H3K27ac	H3K9me3	Input	H2A.Z	H3K4me3	H3K27ac	H3K9me3	Input	H2A.Z	H3K4me3	H3K27ac	H3K9me3	Input	H2A.Z	H3K4me3	H3K27ac	H3K9me3	Input	H2A.Z	H3K4me3	H3K27ac	H3K9me3	Input	H2A.Z	H3K4me3	H3K27ac	H3K9me3	Input	Stage
1	BC01	Female	59	Breast cancer	20259406	6733529	8664056	20044582	17069470	445198	860479	2742481	13802150	15584955	0.882096	0.859907	0.657934	0.255791	0.043715	356654	42169	160761	1547867	16033531	0.893344	0.983467	0.987804	0.989522	0.995065	197	193	188	185	178	261.796	211.138	203.315	199.635	187.791	0.41	0.44	0.43	0.39	0.43	II
2	BC02	Female	48	Breast cancer	28791736	6007102	7552763	17920464	14109950	416321	763613	2392651	12331575	12947547	0.887799	0.859915	0.658193	0.258752	0.039715	398812	33155	138180	1347806	14209226	0.875406	0.984475	0.988049	0.990068	0.99488	197	192	188	184	176	269.541	210.139	202.856	198.523	184.899	0.41	0.44	0.43	0.4	0.43	II
3	BC03	Female	32	Breast cancer	21278917	4251869	5382715	12628644	7586339	559272	559770	1760362	8721052	6942220	0.876348	0.851822	0.645668	0.247524	0.042989	317577	31010	104473	987278	5708517	0.927672	0.981301	0.986351	0.987782	0.994879	192	194	189	186	176	244.575	213.27	204.726	202.53	187.337	0.4	0.45	0.43	0.39	0.41	II
4	BC04	Female	54	Breast cancer	15626780	6646054	8154537	18695978	16718670	296597	853242	2622730	12943238	15236890	0.884048	0.855941	0.650986	0.253298	0.04	217236	46149	170630	1418478	13239128	0.908042	0.985999	0.988485	0.99232	0.9978	193	191	189	183	176	251.29	209.437	204.074	196.348	181.591	0.41	0.43	0.42	0.4	0.42	II
5	BC05	Female	42	Breast cancer	10477804	7050150	9502512	20383863	2696554	274269	917237	3053082	14111399	2464828	0.884799	0.854512	0.650136	0.249849	0.044	299177	57760	188341	1486821	9908799	0.916018	0.98679	0.988516	0.991729	0.994148	192	193	188	185	180	243.344	208.469	202.527	197.373	192.199	0.4	0.43	0.42	0.39	0.42	II
15	BC06	Female	35	Breast cancer	30736793	11087822	65491013	130275389	92856473	380512	1129446	3155503	28572689	76592395	0.978483	0.874768	0.933713	0.766659	0.144868	52242	104778	405929	2618577	25945850	0.944221	0.845321	0.861563	0.950968	0.990192	196	302	214	193	187	245.055	303.99	286.871	243.198	207.182	0.42	0.5	0.44	0.39	0.41	Ⅱ
16	BC07	Female	42	Breast cancer	7504691	7804218	7309641	50967767	63383958	128028	753298	425363	11131955	52500209	0.95353	0.883509	0.926806	0.760842	0.138366	14659	53237	49186	1116628	18438793	0.940589	0.874173	0.862546	0.942348	0.984311	196	273	202	192	185	246.407	285.301	278.695	241.378	210.299	0.41	0.46	0.43	0.4	0.41	Ⅱ
17	BC08	Female	49	Breast cancer	12188052	8980993	11771452	29166742	6569903	128837	183132	282497	5652832	5428756	0.945106	0.965554	0.959715	0.79097	0.127884	21559	23997	38351	512777	1700551	0.929697	0.875999	0.917695	0.932752	0.980132	201	218	199	196	186	256.316	282.608	258.148	250.696	213.786	0.44	0.46	0.42	0.4	0.41	Ⅱ
18	BC09	Female	45	Breast cancer	3842511	5595998	5370380	8283685	6791153	76600	165731	168094	2301265	5615552	0.94863	0.956572	0.955722	0.697138	0.127363	12978	17707	17211	219873	1547159	0.968147	0.935632	0.906249	0.985436	0.99807	192	201	194	184	179	230.347	253.25	255.286	202.076	184.167	0.46	0.49	0.42	0.4	0.42	Ⅱ
19	BC10	Female	41	Breast cancer	13032400	8650916	4506804	17318770	33895437	236284	827311	286335	3775522	27950505	0.969473	0.886496	0.92558	0.760745	0.138776	18370	61558	23707	379166	10013152	0.968625	0.91106	0.94656	0.971471	0.990799	187	208	185	183	179	219.398	260	223.383	208.508	195.23	0.41	0.43	0.42	0.42	0.43	II
20	BC11	Female	37	Breast cancer	4132480	5214196	1755698	6317295	7399383	130358	542168	188603	1503501	6126363	0.953589	0.875269	0.867833	0.735073	0.131659	17950	40130	6031	136118	2124135	0.970274	0.883565	0.903403	0.927171	0.987207	185	278	192	193	184	221.746	282.19	255.225	250.618	205.735	0.42	0.45	0.42	0.4	0.41	Ⅱ
21	BC12	Female	54	Breast cancer	4016497	4833230	4469440	7233681	6106470	72975	145940	154628	2070087	5043991	0.949687	0.955761	0.951517	0.68703	0.130199	12163	12212	14168	202842	1661078	0.941586	0.874609	0.86412	0.932643	0.979146	200	228	210	193	183	250.175	283.257	282.669	247.869	211.17	0.44	0.47	0.41	0.4	0.41	II
22	BC13	Female	48	Breast cancer	3076030	4819139	2667747	7663175	9823817	53236	94468	81010	1502102	8138830	0.82136	0.966961	0.886067	0.786715	0.131196	10523	8449	7668	124298	2630267	0.935365	0.892597	0.931761	0.927212	0.988838	200	215	193	191	182	251.763	273.671	248.18	247.426	201.087	0.43	0.45	0.41	0.4	0.41	II
23	BC14	Female	55	Breast cancer	8329520	6268715	5993616	22557033	28994027	117373	608087	315978	5193716	24048610	0.966826	0.883061	0.92835	0.755357	0.136025	12244	51560	29094	451280	7884431	0.938173	0.855377	0.826829	0.925951	0.987946	192	295	237	192	182	241.638	297.38	297.518	252.453	203.876	0.43	0.47	0.44	0.39	0.41	II
24	BC15	Female	45	Breast cancer	2172720	4158699	4236952	3837183	1835352	61050	139104	140394	1125449	1516068	0.826209	0.954264	0.950695	0.678522	0.118269	7031	13347	12909	72168	221924	0.941374	0.892941	0.841371	0.926659	0.979101	204	233	245	193	185	252.704	277.689	296.371	250.8	214.536	0.45	0.46	0.42	0.4	0.41	II
25	BC16	Female	49	Breast cancer	1937879	4719264	1380774	8735486	7631512	47837	451664	92528	1957518	6308005	0.801152	0.88461	0.90764	0.751521	0.133419	5353	28007	6789	172475	2215588	0.944144	0.879234	0.84289	0.925543	0.98742	195	285	211	196	185	244.585	286.933	290.213	254.504	206.826	0.41	0.45	0.43	0.4	0.41	NA
26	BC17	Female	53	Breast cancer	2143753	5499719	1277082	6915556	12568468	52663	514563	87248	1534075	10419139	0.875941	0.887257	0.910128	0.752738	0.132333	8506	35385	6954	122867	3738790	0.939241	0.88187	0.87395	0.943218	0.989545	198	283	201	189	183	250.912	285.03	273.911	236.067	201.582	0.41	0.45	0.43	0.4	0.41	Ⅲ
27	BC18	Female	51	Breast cancer	148572181	73373538	63425063	254791245	120953444	1546035	2132231	2636520	74133843	94400594	0.980962	0.962705	0.95007	0.733	0.128012	210140	246362	258062	1084983	1584983	0.983029	0.951526	0.965264	0.987278	0.997264	181	188	182	178	170	210.093	235.714	219.524	202.97	182.939	0.45	0.51	0.42	0.4	0.41	Ⅲ
28	BC19	Female	70	Breast cancer	10300451	7060491	4845192	29892677	33240812	128316	677719	279994	6507892	27513913	0.971799	0.884867	0.926668	0.760629	0.136211	17127	42089	25139	614794	10184449	0.957374	0.889393	0.908679	0.962188	0.991014	189	261	192	186	181	231.2	276.929	251.293	222.279	199.368	0.41	0.44	0.42	0.4	0.41	II
29	BC20	Female	61	Breast cancer	4527863	6183468	5784846	8785741	5600062	99925	189837	202805	2529115	4641164	0.931371	0.955815	0.950085	0.686268	0.12492	11144	21062	15604	218592	1387975	0.951953	0.887674	0.857982	0.932381	0.984686	194	223	211	193	183	240.931	277.089	284.347	250.726	207.106	0.43	0.46	0.41	0.39	0.41	Ⅲ
37	BC21	Female	72	Breast cancer	11522919	6677294	8328696	18621032	6208623	103225	129236	190043	3877420	6456719	0.953589	0.968051	0.96116	0.774963	0.130207	17950	15755	24824	355656	1671665	0.928805	0.87036	0.910197	0.923992	0.980918	198	221	197	195	184	252.685	284.097	259.966	253.359	211.138	0.45	0.48	0.42	0.41	0.42	Ⅱ
6	H01	Female	54	Healthy	2655129	4301051	2940201	6687855	9339022	65752	101543	79460	1359357	22577824	0.709825	0.959409	0.880515	0.78109	0.131573	10883	12906	7657	103541	2784782	0.926282	0.880955	0.897684	0.90409	0.982495	206	238	205	201	185	260.46	284.189	271.791	269.333	211.397	0.43	0.45	0.41	0.4	0.41	NA
7	H02	Female	53	Healthy	2884528	4994907	1576150	6219853	7313640	69937	471927	96079	1428838	6062676	0.936492	0.883861	0.914237	0.75007	0.126847	8494	24266	5112	133256	1951679	0.940778	0.883058	0.839855	0.924392	0.984606	199	288	229	195	184	250.003	287.091	293.945	255.377	207.979	0.41	0.45	0.43	0.39	0.41	NA
8	H03	Female	46	Healthy	5008937	6026551	5915490	14528066	10648138	75306	121641	135805	2907136	8997799	0.82615	0.962986	0.940711	0.78791	0.115028	13467	14257	18250	260171	3515229	0.919112	0.858814	0.88489	0.897552	0.989188	206	264	209	204	183	264.166	295.639	280.696	275.574	200.398	0.44	0.47	0.41	0.39	0.4	NA
9	H04	Female	42	Healthy	4737854	5565893	5667586	6657972	9717739	95817	173085	179977	1927533	8255968	0.947217	0.954522	0.953307	0.684442	0.111818	12140	14935	14797	156777	3156608	0.939575	0.879014	0.843615	0.908471	0.988455	203	242	236	197	181	252.039	283.321	295.46	263.525	199.426	0.43	0.46	0.41	0.39	0.41	NA
10	H05	Female	56	Healthy	4541315	6532923	6696509	9886983	14617714	93338	188364	206210	2822246	12399978	0.943702	0.956465	0.953557	0.690718	0.113179	12746	19472	18338	240166	5056507	0.931023	0.852412	0.829828	0.905294	0.988149	209	277	265	201	182	259.839	296.915	302.884	270.067	201.422	0.44	0.48	0.41	0.39	0.4	NA
11	H06	Female	53	Healthy	3895126	5750378	6045764	7774326	25876120	79105	159093	185563	2219161	17290836	0.942399	0.957184	0.955647	0.688818	0.302822	11967	14904	14796	182958	2931060	0.943414	0.87272	0.840036	0.922219	0.988594	201	262	248	195	182	250.842	287.081	297.418	256.673	205.043	0.45	0.48	0.41	0.39	0.41	NA
12	H07	Female	56	Healthy	2028746	4246052	4518786	5465374	21601683	53102	122480	137751	1573698	14474222	0.863799	0.955298	0.954389	0.686519	0.30101	7965	14739	12495	135148	2259487	0.943323	0.873898	0.835352	0.917101	0.988885	208	269	278	200	183	255.256	287.964	300.744	264.784	204.591	0.45	0.48	0.41	0.39	0.41	NA
13	H08	Female	49	Healthy	3502686	5122290	5310681	5701229	1787678	76878	151784	182427	1657687	7759612	0.910416	0.95693	0.950535	0.68302	0.299767	8962	16678	16941	132102	87990	0.93908	0.87645	0.844679	0.908892	0.992513	202	245	230	198	181	252.097	283.51	294.451	263.554	197.397	0.44	0.47	0.41	0.39	0.4	NA
14	H09	Female	53	Healthy	4555787	6991803	6970533	6821214	24569358	95315	202586	212533	1954053	1193128	0.936601	0.957366	0.955547	0.687453	0.302873	11202	15101	16172	154238	2549815	0.949402	0.898489	0.846154	0.940175	0.996321	199	231	234	190	178	246.737	274.192	292.213	241.487	188.769	0.44	0.46	0.41	0.4	0.41	NA
30	H10	Female	15	Healthy	6777858	5051740	1908920	7525886	27326029	168823	484544	131148	1711808	4472227	0.95949	0.883541	0.911471	0.749898	0.138942	14823	37350	11833	143456	7688723	0.950026	0.875547	0.845597	0.899278	0.985578	200	287	226	200	185	248.292	288.562	291.402	269.417	209.348	0.41	0.45	0.43	0.39	0.4	NA
31	H11	Female	31	Healthy	7680530	7547761	7268284	19210904	6570291	214174	296258	291225	4028527	5422367	0.847645	0.940431	0.927612	0.771382	0.127607	26247	34401	38821	384708	1610233	0.964586	0.924837	0.938516	0.918972	0.979876	184	195	190	196	184	223.387	251.438	240.677	259.702	211.987	0.43	0.45	0.41	0.39	0.41	NA
32	H12	Female	33	Healthy	7868409	6773714	8497321	21554599	6334330	110089	132071	203310	4291164	5254681	0.912459	0.966758	0.955086	0.788117	0.128012	14700	15797	27208	389783	1584983	0.920383	0.867974	0.904606	0.912155	0.982488	209	239	201	198	184	264.777	289.22	266.728	262.618	210.508	0.44	0.46	0.41	0.39	0.4	NA
33	H13	Female	17	Healthy	4007210	6776988	3344595	12551226	8374237	71240	630679	182542	2846349	6939529	0.930419	0.887016	0.925414	0.755219	0.128594	7374	41773	20625	254368	2324581	0.926604	0.86657	0.831155	0.921661	0.986804	199	292	236	194	183	255.575	293.363	297.383	256.99	205.285	0.42	0.46	0.44	0.39	0.41	NA
34	H14	Female	91	Healthy	4682087	7652496	7697662	12506232	18199368	97458	228482	253292	3598983	15402616	0.934034	0.955834	0.952243	0.687492	0.117579	13535	23784	25118	332705	5687873	0.943639	0.87687	0.850085	0.919333	0.991326	200	256	229	196	180	250.111	285.632	292.206	260.172	195.426	0.45	0.48	0.41	0.38	0.41	NA
35	H15	Female	25	Healthy	6249822	6317949	6252843	11198948	15323867	103896	193143	208160	3192544	12933590	0.961503	0.956292	0.953595	0.690031	0.118761	16106	23265	22938	320228	4661673	0.937883	0.867983	0.862898	0.930759	0.991889	200	228	211	196	183	252.096	287.127	284.95	253.647	197.932	0.44	0.47	0.42	0.39	0.41	NA
36	H16	Female	10	Healthy	4279651	7006847	7356899	9051026	24569358	87681	193832	220175	2553151	16468404	0.940971	0.957784	0.956215	0.692589	0.133284	12371	18950	23136	252400	7136789	0.93742	0.868895	0.842061	0.927744	0.979887	206	268	245	195	187	255.723	289.657	296.433	255.602	215.725	0.45	0.48	0.41	0.39	0.41	NA
38	H17	Female	8	Healthy	6747082	7962039	8822328	20659195	5624532	92442	148826	191893	4143082	5814185	0.881842	0.965082	0.955963	0.788362	0.126339	15648	22140	27533	350477	1332538	0.920249	0.861519	0.900176	0.910592	0.982853	208	270	204	200	184	264.613	294.009	272.163	268.844	210.103	0.45	0.48	0.41	0.39	0.4	NA
