## Supplementary material for "mChIP-seq for Multiplex and Multifactorial Epigenomic Profiling Uncovers Cancer-specific Histone Features in Cellular and Circulating Nucleosomes": Table S5

### Sheet: Sheet1
	Reagent or resource	Source	Identifier
	Antibodies
	Anti-Histone H3 (acetyl K27) antibody - ChIP Grade	Abcam	ab4729
	Anti-Histone H3 (mono methyl K36) - ChIP Grade	Abcam	ab9048
	Anti-Histone H3 (mono methyl K4) antibody - ChIP Grade	Abcam	ab8895
	Anti-Histone H3 (tri methyl K4) antibody - ChIP Grade	Abcam	ab8580
	Anti-Histone H3 (tri methyl K36) antibody - ChIP Grade	Abcam	ab9050
	Anti-Histone H3 (tri methyl K27) antibody - ChIP Grade	Abcam	ab195477
	Anti-Histone H2A.Z antibody - ChIP Grade	Abcam	ab4174
	Anti-Histone H3 (acetyl K9) antibody - ChIP Grade	Abcam	ab4441
	Anti-Histone H3 (tri methyl K9) antibody - ChIP Grade	Abcam	ab8898
	Anti-Histone H3 (acetyl K18) antibody - ChIP Grade	Abcam	ab1191
	Recombinant Anti-Histone H3 (mono methyl K4) antibody [ERP16597]	Abcam	ab176877
	Anti-Histone H3 (di methyl K36) antibody - ChIP Grade	Abcam	ab9049
	Anti-Histone H3 (mono methyl K4) antibody - ChIP Grade	Abcam	ab8895
	Anti-Histone H3 (di methyl K4) antibody - ChIP Grade	Abcam	ab7766
	Histone H2A.Z antibody (pAb)	Active Motif	39113
	Chemicals
	1 M Tris-HCl, pH 8.0 (Sterile, DNase free)	Beyotime	ST780
	1 M Tris-HCl, pH 7.5 (Sterile, DNase free)	Beyotime	ST775
	IGEPAL® CA-630	Sigma-Aldrich	I8896
	Sodium dodecyl sulfate solution (SDS, 10 %)	Sigma-Aldrich	71736
	Glycerol	Sigma-Aldrich	G5516
	Triton X-100 Solution (10%, Sterile)	Beyotime	ST797
	SPRIselect	Beckman Coutler	B23318
	1 M HEPES-KOH	Solarbio	H1095
	Phenymethylsulfonyl floride (PMSF)	Amresco	754
	Proteinase inhibit cocktail	Beyotime	P1006
	0.5 M EDTA (ethylenediaminetetraacetic acid)	LEAGENG	R00017
	0.5 M EGTA (ethyleneglycol-bis(2-aminoethylether)-N,N,N0,N0-tetraacetic acid	Yuanye	R21347
	Pierce™ ChIP-grade Protein A/G Magnetic Beads	ThermoFisher Scientific	26162
	Proteinase K	TransGen Biotech	GE201-01
	Sodium deoxycholate	Beyotime	ST2049
	Formaldehyde (37%)	Sigma-Aldrich	252549
	Glycine	Macklin	G800883
	Sodium chloride	Aladdin	C111535
	Lithium chloride	Aladdin	L116327
	Phosphate-buffered saline (PBS)	ThermoFisher Scientific	10010023
	RNase A	ThermoFisher Scientific	EN0531
	Qubit™ 1× dsDNA High Sensitivity (HS) Kit	ThermoFisher Scientific	Q33230
	Cell lines
	T-47D	iCell	iCell-h209
	MDA-MB-468	iCell	iCell-h138
	SNB-19	iCell	iCell-h198
	U251	iCell	iCell-h219
	SW-620	iCell	iCell-h206
	A549	iCell	iCell-h011
	NCI-H226	iCell	iCell-h157
	NCI-H23	iCell	iCell-h150
	NCI-H460	iCell	iCell-h160
	NCI-H522	iCell	iCell-h396
	CCRF-CEM	iCell	iCell-h041
	HL-60(TB)	iCell	iCell-h098
	MOLT-4	iCell	iCell-h145
	RPMI-8226	iCell	iCell-h183
	SK-MEL-2	iCell	iCell-h191
	SK-MEL-28	iCell	iCell-h325
	OVCAR-8	iCell	iCell-h385
	SK-OV-3	iCell	iCell-h195
	DU-145	iCell	iCell-h250
	PC-3	iCell	iCell-h174
	786-O	iCell	iCell-h235
	A498	iCell	iCell-h010
	K-562	iCell	iCell-h118
	HCT116	iCell	iCell-h071
	HEK293T	Procell	CL-0005
	NIH/3T3	iCell	iCell-m041
	Yeast strains
	BY4741	Weidi	YC1060
	Software and algorithms
	Bowtie 2, version 2.4.1	Johns Hopkins University	http://bowtie-bio.sourceforge.net/bowtie2/index.shtml
	Samtools, version 1.5	SAMtools	http://samtools.sourceforge.net/
	Picard	Broad Institute	http://broadinstitute.github.io/picard/
	Bedtools, version 2.29.1		https://bedtools.readthedocs.io/en/latest/
	Fastp, version 0.23.2		https://github.com/OpenGene/fastp
	Sicer2	zanglab	https://github.com/zanglab/SICER2
	fastq-multx, version 1.4.2		https://github.com/brwnj/fastq-multx
	Deeptools, version 3.5.4		https://github.com/deeptools/deepTools
	R, version 4.0.3	The R Project for Statistical Computing	https://www.r-project.org/
	Macs2, version 2.2.6		https://pypi.org/project/MACS2/
	Other
	DNA LoBind tubes, 2.0 ml	Eppendorf	30108078
	DNA LoBind tubes, 1.5 ml	Eppendorf	30108418
	PCR tube, 0.2 ml	Axygen	PCR-02-L-C
	0.22 μm pore size syringe filte	Beyotime	FF342
	Tubes 15 ml	Eppendorf	30122151
	Tubes 50 ml	Eppendorf	30122178
	Glass beads	Sigma-Aldrich	G8772
